# LUZP1 and the tumour suppressor EPLIN are negative regulators of primary cilia formation

**DOI:** 10.1101/736389

**Authors:** João Gonçalves, Étienne Coyaud, Estelle M.N. Laurent, Brian Raught, Laurence Pelletier

## Abstract

Cilia/flagella are microtubule-based cellular projections with important sensory and motility functions. Their absence or malfunction is associated with a growing number of human diseases collectively referred to as ciliopathies. However, the fundamental mechanisms underpinning cilia biogenesis and functions remain only partly understood. Here, we show that LUZP1, and its interacting protein EPLIN, are negative regulators of primary cilia formation. LUZP1 is an actin-associated protein that localizes to both actin filaments and the centrosome/basal body. Like EPLIN, LUZP1 is an actin-stabilizing protein and likely regulates actin dynamics at the centrosome. Both proteins interact with ciliogenesis and cilia length regulators, and are potential players in the actin-dependent processes involved in centrosome to basal body conversion. Ciliogenesis deregulation caused by LUZP1 or EPLIN loss may contribute to the pathology of their associated diseases.

**SUMMARY:** Gonçalves et al. show that LUZP1 and its interactor EPLIN are negative regulators of ciliogenesis. LUZP1 is a novel actin-stabilizing protein localizing at the centrosome and basal body where it may regulate actin-associated processes.
