## Supplemental Table 1 for "LUZP1 and the tumour suppressor EPLIN are negative regulators of primary cilia formation"

### Sheet: Summary
			LUZP1				LUZP1 ciliated				cil/non-cil
Gene name	Full name	Control peptide counts	Peptide counts	Sum	SAINT	BFDR	Peptide counts	Sum	SAINT	BFDR	log2 fc
LUZP1	Leucine zipper protein 1	0|0|0|0|0|0|0|0	5833|5426|5290	16549	na	na	4556|4240|4105	12901	na	na	-0.359236
BirA	Bifunctional ligase/repressor BirA R118G epitope tag	2423|2543|1879|1698|1572|1711|1566|1902	4074|4005|3901	11980	na	na	3729|3704|3497	10930	na	na	-0.132323
FLNA/FLNB*	filamin A and filamin B	174|176|482|469|863|876|825|839	3815|3385|3373	10573	1	0	3944|3780|3558	11282	1	0	0.0936295
DAPK3	death associated protein kinase 3	0|0|0|0|0|0|0|0	282|227|214	723	1	0	523|500|446	1469	1	0	1.02175
TUBA1C	tubulin alpha 1c	124|140|0|0|159|146|142|138	385|337|319	1041	0	0.48	409|401|398	1208	1	0	0.214459
HSPA1B	Hsp70 member 1B	112|130|145|138|154|153|153|153	475|442|425	1342	1	0	400|399|353	1152	0.67	0.06	-0.220067
MRE11A	MRE11 homolog, double strand break repair nuclease	30|27|45|46|63|70|65|65	59|57|56	172	0	0.77	201|185|172	558	0.73	0	1.69208
MYH9	myosin heavy chain 9	0|0|0|0|0|0|0|0	25|19|13	57	1	0	150|148|144	442	1	0	2.93318
CCT3	chaperonin containing TCP1 subunit 3	15|10|25|32|31|26|26|27	40|24|18	82	0	0.74	109|103|90	302	1	0	1.86813
MYL12A/B**	myosin light chain 12A/B	0|0|0|0|0|0|0|0	3|0|0	3	0.33	0.32	54|46|39	139	1	0	5.12928
CEP170	centrosomal protein 170	0|0|0|0|3|3|0|2	37|31|21	89	1	0	49|38|36	123	1	0	0.462343
LIMA1	LIM domain and actin binding 1	0|0|0|0|0|3|0|3	28|25|21	74	1	0	35|33|29	97	1	0	0.385891
MYL3/6/6B***	myosin light chain 3/6/6B	0|0|0|0|0|0|0|0	0|0|0	0			27|27|24	78	1	0	6.30378
PPP1CA	protein phosphatase 1 catalytic subunit alpha	0|0|2|0|0|0|0|0	14|6|0	20	0.58	0.11	25|22|21	68	1	0	1.71621
PCM1	pericentriolar material 1	0|0|0|0|3|0|0|0	60|31|30	121	1	0	28|19|18	65	0.99	0	-0.886343
EFHD1	EF-hand domain family member D1	0|0|0|0|0|0|0|0	4|0|0	4	0.33	0.29	13|12|11	36	1	0	2.88753
TJP1	tight junction protein 1	0|0|0|0|0|0|0|0	8|8|5	21	1	0	15|9|7	31	1	0	0.540568
SORBS1	sorbin and SH3 domain containing 1	0|0|0|0|0|0|0|0	0|0|0	0			13|6|4	23	1	0	4.58496
SEPT2	septin 2	0|0|0|0|0|0|0|0	0|0|0	0			10|6|5	21	1	0	4.45943
TP53BP2	tumor protein p53 binding protein 2	0|0|0|0|0|0|0|0	7|6|2	15	0.97	0	7|4|0	11	0.67	0.08	-0.415037
MAP7D3	MAP7 domain containing 3	0|0|0|0|0|0|0|0	11|11|3	25	0.99	0	0|0|0	0			-4.70044
iProphet>0.9; BFDR<0.01; unique peptides≥2; 8 controls collapsed to 2
*FLNA and FLNB peptide counts have been merged due to their high homology (several identical tryptic peptides)
** All peptides assigned to MYL12A are also found in MYL12B
*** most of the peptides assigned to MYL6 are also present in MYL3 sequence

### Sheet: High conf. int. list
Bait	Protein ID	Gene name	Control peptide counts	Peptide counts	Sum	SAINT	BFDR
LUZP1	NP_361013.3	LUZP1	0|0|0|0|0|0|0|0	5833|5426|5290	16549	na	na
LUZP1_ciliated	NP_361013.3	LUZP1	0|0|0|0|0|0|0|0	4556|4240|4105	12901	na	na
LUZP1	NP_418404.1	birA	2423|2543|1879|1698|1572|1711|1566|1902	4074|4005|3901	11980	na	na
LUZP1_ciliated	NP_418404.1	birA	2423|2543|1879|1698|1572|1711|1566|1902	3729|3704|3497	10930	na	na
LUZP1	NP_001447.2	FLNA	146|144|446|440|818|837|783|794	3662|3241|3236	10139	1	0
LUZP1	NP_005337.2	HSPA1B	112|130|145|138|154|153|153|153	475|442|425	1342	1	0
LUZP1	NP_001339.1	DAPK3	0|0|0|0|0|0|0|0	282|227|214	723	1	0
LUZP1	NP_001448.2	FLNB	0|0|0|0|14|16|18|25	153|144|137	434	1	0
LUZP1	NP_006188.3	PCM1	0|0|0|0|3|0|0|0	60|31|30	121	1	0
LUZP1	NP_055627.2	CEP170	0|0|0|0|3|3|0|2	37|31|21	89	1	0
LUZP1	NP_001107018.1	LIMA1	0|0|0|0|0|3|0|3	28|25|21	74	1	0
LUZP1	NP_002464.1	MYH9	0|0|0|0|0|0|0|0	25|19|13	57	1	0
LUZP1	NP_078873.2	MAP7D3	0|0|0|0|0|0|0|0	11|11|3	25	0.99	0
LUZP1	NP_783297.2	TJP1	0|0|0|0|0|0|0|0	8|8|5	21	1	0
LUZP1	NP_001026855.2	TP53BP2	0|0|0|0|0|0|0|0	7|6|2	15	0.97	0
LUZP1_ciliated	NP_001447.2	FLNA	146|144|446|440|818|837|783|794	3690|3569|3378	10637	1	0
LUZP1_ciliated	NP_001339.1	DAPK3	0|0|0|0|0|0|0|0	523|500|446	1469	1	0
LUZP1_ciliated	NP_116093.1	TUBA1C	124|140|0|0|159|146|142|138	409|401|398	1208	1	0
LUZP1_ciliated	NP_001448.2	FLNB	0|0|0|0|14|16|18|25	254|211|180	645	1	0
LUZP1_ciliated	NP_005581.2	MRE11A	30|27|45|46|63|70|65|65	201|185|172	558	0.73	0
LUZP1_ciliated	NP_002464.1	MYH9	0|0|0|0|0|0|0|0	150|148|144	442	1	0
LUZP1_ciliated	NP_005989.3	CCT3	15|10|25|32|31|26|26|27	109|103|90	302	1	0
LUZP1_ciliated	NP_291024.1	MYL12B	0|0|0|0|0|0|0|0	54|46|39	139	1	0
LUZP1_ciliated	NP_055627.2	CEP170	0|0|0|0|3|3|0|2	49|38|36	123	1	0
LUZP1_ciliated	NP_001107018.1	LIMA1	0|0|0|0|0|3|0|3	35|33|29	97	1	0
LUZP1_ciliated	NP_066299.2	MYL6	0|0|0|0|0|0|0|0	27|27|24	78	1	0
LUZP1_ciliated	NP_002699.1	PPP1CA	0|0|2|0|0|0|0|0	25|22|21	68	1	0
LUZP1_ciliated	NP_006188.3	PCM1	0|0|0|0|3|0|0|0	28|19|18	65	0.99	0
LUZP1_ciliated	NP_079478.1	EFHD1	0|0|0|0|0|0|0|0	13|12|11	36	1	0
LUZP1_ciliated	NP_783297.2	TJP1	0|0|0|0|0|0|0|0	15|9|7	31	1	0
LUZP1_ciliated	NP_056200.1	SORBS1	0|0|0|0|0|0|0|0	13|6|4	23	1	0
LUZP1_ciliated	NP_004395.1	SEPT2	0|0|0|0|0|0|0|0	10|6|5	21	1	0

### Sheet: Raw data
Bait	Protein ID	Gene name	Control peptide counts	Peptide counts	Sum	SAINT	BFDR
LUZP1	NP_361013.3	LUZP1	0|0|0|0|0|0|0|0	5833|5426|5290	16549	na	na
LUZP1_ciliated	NP_361013.3	LUZP1	0|0|0|0|0|0|0|0	4556|4240|4105	12901	na	na
LUZP1	NP_418404.1	birA	2423|2543|1879|1698|1572|1711|1566|1902	4074|4005|3901	11980	na	na
LUZP1_ciliated	NP_418404.1	birA	2423|2543|1879|1698|1572|1711|1566|1902	3729|3704|3497	10930	na	na
LUZP1	NP_001447.2	FLNA	146|144|446|440|818|837|783|794	3662|3241|3236	10139	1	0
LUZP1	NP_071504.2	PC	396|437|69|66|441|446|415|434	707|672|619	1998	0	0.78
LUZP1	NP_004095.4	FASN	112|105|684|659|423|414|385|400	605|586|548	1739	0	0.78
LUZP1	NP_005337.2	HSPA1B	112|130|145|138|154|153|153|153	475|442|425	1342	1	0
LUZP1	NP_116093.1	TUBA1C	124|140|0|0|159|146|142|138	385|337|319	1041	0	0.48
LUZP1	NP_006576.2	CCT8	108|117|507|496|248|254|223|243	324|249|184	757	0	0.78
LUZP1	NP_001339.1	DAPK3	0|0|0|0|0|0|0|0	282|227|214	723	1	0
LUZP1	NP_066407.1	HIST1H2BD	72|93|51|25|25|54|65|39	242|203|188	633	0	0.51
LUZP1	NP_068803.1	HIST1H4J	69|76|82|84|44|44|45|50	238|161|146	545	0.33	0.21
LUZP1	NP_821133.1	TUBB	28|32|36|29|45|39|42|45	276|156|78	510	0.67	0.04
LUZP1	NP_001393.1	EEF1A1	49|54|201|216|93|103|95|96	179|154|152	485	0	0.78
LUZP1	NP_006588.1	HSPA8	112|124|163|141|82|83|79|82	167|143|139	449	0	0.78
LUZP1	NP_001448.2	FLNB	0|0|0|0|14|16|18|25	153|144|137	434	1	0
LUZP1	NP_065174.1	CORO1B	12|10|71|82|61|63|58|58	194|109|100	403	0.02	0.41
LUZP1	NP_005222.2	CTTN	6|4|76|74|67|70|67|63	154|126|114	394	0	0.73
LUZP1	NP_942131.1	ACACA	210|210|2|3|172|164|154|150	158|141|93	392	0	0.78
LUZP1	NP_003555.1	TAGLN2	39|41|68|66|57|68|60|59	143|112|80	335	0	0.71
LUZP1	NP_000523.2	PCCB	88|107|10|11|146|140|136|142	110|94|89	293	0	0.78
LUZP1	NP_064551.3	MCCC1	107|127|11|13|183|190|166|181	103|91|81	275	0	0.78
LUZP1	NP_001121164.1	PCCA	97|101|27|20|196|200|191|185	91|91|88	270	0	0.78
LUZP1	NP_071415.1	MCCC2	100|106|0|0|131|119|117|114	87|83|44	214	0	0.78
LUZP1	NP_001180345.1	DDX3X	9|10|44|44|26|27|24|29	79|62|50	191	0	0.72
LUZP1	NP_066390.1	HIST1H2AE	0|0|0|35|31|29|10|32	165|20|0	185	0.33	0.16
LUZP1	NP_002511.1	NPM1	89|105|51|51|54|45|46|49	69|61|54	184	0	0.78
LUZP1	NP_005581.2	MRE11A	30|27|45|46|63|70|65|65	59|57|56	172	0	0.77
LUZP1	NP_005310.1	HIST1H1C	23|0|41|37|10|0|0|34	83|54|33	170	0	0.62
LUZP1	NP_003371.2	VIM	37|36|26|32|66|63|62|62	67|58|41	166	0	0.77
LUZP1	NP_005338.1	HSPA5	20|22|0|0|25|24|20|20	61|58|36	155	0.01	0.43
LUZP1	NP_001035807.1	HIST2H2AA4	0|0|0|0|0|0|0|0	118|20|0	138	0.67	0.05
LUZP1	NP_036252.1	CD2AP	0|0|44|37|71|63|63|65	51|48|36	135	0	0.77
LUZP1	NP_004492.2	HNRNPU	45|39|55|55|47|43|45|40	53|45|33	131	0	0.76
LUZP1	NP_036265.3	COPG2	8|8|74|76|67|59|58|61	57|34|33	124	0	0.77
LUZP1	NP_006188.3	PCM1	0|0|0|0|3|0|0|0	60|31|30	121	1	0
LUZP1	NP_036205.1	CCT5	6|8|31|23|16|18|19|22	45|44|31	120	0	0.68
LUZP1	NP_001003.1	RPS8	17|19|14|14|29|27|25|17	43|41|34	118	0	0.7
LUZP1	NP_005312.1	HIST1H1E	0|31|0|0|0|28|29|0	118|0|0	118	0.33	0.16
LUZP1	NP_001127836.1	MAP4	0|0|11|8|50|40|42|42	46|35|23	104	0	0.76
LUZP1	NP_005198.1	CRKL	15|15|21|16|26|33|28|26	45|34|21	100	0	0.72
LUZP1	NP_001244263.1	ATP5A1	35|42|21|19|49|49|55|63	46|41|12	99	0	0.77
LUZP1	NP_006316.1	RAN	32|40|54|62|42|40|40|38	35|33|29	97	0	0.78
LUZP1	NP_001408.2	EIF4B	8|8|25|25|32|27|27|58	36|31|24	91	0	0.76
LUZP1	NP_055627.2	CEP170	0|0|0|0|3|3|0|2	37|31|21	89	1	0
LUZP1	NP_000996.2	RPS3	49|53|45|48|47|47|48|48	36|34|17	87	0	0.78
LUZP1	NP_001960.2	EIF5	6|5|67|62|55|50|44|52	35|26|24	85	0	0.78
LUZP1	NP_005989.3	CCT3	15|10|25|32|31|26|26|27	40|24|18	82	0	0.74
LUZP1	NP_001138880.1	NONO	72|73|77|73|50|58|57|55	34|23|23	80	0	0.78
LUZP1	NP_000977.1	RPL24	12|9|0|0|16|15|16|15	31|23|23	77	0	0.56
LUZP1	NP_066298.1	HIST1H3F	13|14|16|24|14|17|13|15	57|20|0	77	0.33	0.31
LUZP1	NP_001107018.1	LIMA1	0|0|0|0|0|3|0|3	28|25|21	74	1	0
LUZP1	NP_055140.1	CORO1C	5|6|14|12|32|31|31|33	30|26|12	68	0	0.75
LUZP1	NP_006448.4	PDLIM5	0|0|11|9|8|0|7|6	27|27|13	67	0.35	0.14
LUZP1	NP_110379.2	TCP1	39|44|34|30|44|45|38|43	31|24|12	67	0	0.78
LUZP1	NP_001143.2	SLC25A5	20|18|0|0|35|31|17|12	34|33|0	67	0	0.75
LUZP1	NP_000995.1	RPLP2	12|11|10|8|15|13|19|20	30|20|16	66	0	0.65
LUZP1	NP_000959.2	RPL4	15|14|5|0|23|24|24|26	31|20|14	65	0	0.72
LUZP1	NP_000963.1	RPL7A	9|5|7|9|26|23|26|26	27|22|13	62	0	0.74
LUZP1	NP_006078.2	TUBB4A	0|0|0|0|10|8|11|7	32|30|0	62	0.64	0.1
LUZP1	NP_001189360.1	PRDX1	31|32|36|37|43|43|41|39	31|17|13	61	0	0.78
LUZP1	NP_690866.1	TIPRL	20|21|45|40|23|21|23|18	23|19|17	59	0	0.78
LUZP1	NP_002464.1	MYH9	0|0|0|0|0|0|0|0	25|19|13	57	1	0
LUZP1	NP_057087.2	WIPI2	5|4|8|11|10|8|7|8	20|19|18	57	0	0.54
LUZP1	NP_001243650.1	CCT4	9|5|13|7|21|21|24|22	23|18|16	57	0	0.73
LUZP1	NP_036552.1	IFIT5	0|0|14|18|8|6|5|0	32|15|10	57	0	0.55
LUZP1	NP_002943.2	RPS2	27|30|17|15|26|26|26|29	20|17|16	53	0	0.78
LUZP1	NP_001185771.1	CCT2	8|6|23|15|19|20|24|23	24|17|12	53	0	0.73
LUZP1	NP_006079.1	TUBB4B	11|11|6|6|0|0|0|0	27|26|0	53	0.02	0.43
LUZP1	NP_001753.1	CCT6A	8|8|31|34|19|20|13|13	21|20|11	52	0	0.75
LUZP1	NP_066272.1	PDLIM1	0|0|43|33|34|30|30|28	22|15|14	51	0	0.78
LUZP1	NP_005197.3	CRK	28|26|24|37|37|39|39|40	21|20|10	51	0	0.78
LUZP1	NP_004414.3	DVL3	5|8|0|0|8|10|9|7	19|16|15	50	0	0.53
LUZP1	NP_001018077.1	SERBP1	23|22|134|109|59|57|59|54	20|18|11	49	0	0.78
LUZP1	NP_001203.1	C1QBP	16|14|7|9|16|22|19|18	17|15|14	46	0	0.73
LUZP1	NP_631946.1	NAP1L1	10|10|18|18|12|8|12|14	20|12|12	44	0	0.7
LUZP1	NP_001001.2	RPS6	13|13|2|6|16|17|16|13	30|13|0	43	0	0.59
LUZP1	NP_006126.1	CAPZA1	0|3|13|10|19|16|17|21	16|15|11	42	0	0.73
LUZP1	NP_886553.3	EIF4G1	4|4|16|19|48|40|43|42	17|14|10	41	0	0.78
LUZP1	NP_001193937.1	MLLT4	0|0|15|8|17|12|11|11	18|11|10	39	0	0.68
LUZP1	NP_004125.3	HSPA9	6|8|0|2|39|35|35|31	22|10|6	38	0	0.76
LUZP1	NP_001952.1	EEF2	11|8|20|20|33|29|30|28	14|13|11	38	0	0.78
LUZP1	NP_150254.1	RPL13	8|8|10|8|17|17|14|20	17|11|10	38	0	0.71
LUZP1	NP_001407.1	EIF4A1	35|34|14|12|47|49|62|51	26|12|0	38	0	0.78
LUZP1	NP_112552.1	HNRNPK	107|131|89|85|37|38|36|38	15|12|10	37	0	0.78
LUZP1	NP_001830.1	CNN3	0|0|11|12|18|11|13|14	15|13|9	37	0	0.7
LUZP1	NP_009109.3	STRAP	0|0|25|31|27|30|28|28	16|12|8	36	0	0.78
LUZP1	NP_001677.2	ATP5B	15|17|0|0|25|26|36|39	13|12|10	35	0	0.78
LUZP1	NP_112581.1	SLC25A31	0|0|0|0|0|0|0|0	33|0|0	33	0.33	0.16
LUZP1	NP_000961.2	RPL6	29|30|0|0|21|20|25|26	24|9|0	33	0	0.75
LUZP1	NP_112420.1	HNRNPA1	26|33|18|24|15|18|24|23	14|11|7	32	0	0.78
LUZP1	NP_001243839.1	DDX21	25|13|6|0|37|39|46|34	13|13|5	31	0	0.78
LUZP1	NP_001002.1	RPS7	9|0|0|0|11|10|17|10	16|15|0	31	0	0.66
LUZP1	NP_000958.1	RPL3	16|16|10|4|10|12|15|18	19|12|0	31	0	0.69
LUZP1	NP_114366.1	PCBP2	7|5|16|11|8|6|8|6	14|10|6	30	0	0.67
LUZP1	NP_056474.2	RSL1D1	0|0|0|0|0|0|0|0	28|0|0	28	0.33	0.16
LUZP1	NP_004915.2	ACTN4	0|0|0|0|4|3|6|5	15|6|6	27	0.14	0.38
LUZP1	NP_078873.2	MAP7D3	0|0|0|0|0|0|0|0	11|11|3	25	0.99	0
LUZP1	NP_653171.1	HN1L	8|8|31|37|22|22|20|19	13|7|5	25	0	0.78
LUZP1	NP_054767.3	MKL2	13|10|0|0|53|51|51|56	10|9|6	25	0	0.78
LUZP1	NP_006752.1	YWHAE	4|4|5|3|19|18|20|15	13|7|5	25	0	0.74
LUZP1	NP_001244222.1	HNRNPH1	0|0|0|0|11|9|15|15	13|11|0	24	0	0.7
LUZP1	NP_001159757.1	CCT7	3|0|17|10|18|18|18|12	13|5|5	23	0	0.72
LUZP1	NP_148982.1	RPS24	10|10|4|8|9|7|10|11	16|7|0	23	0	0.58
LUZP1	NP_149130.1	CALD1	0|0|0|0|6|8|8|9	10|7|5	22	0	0.59
LUZP1	NP_004175.2	WARS	8|6|14|13|13|15|12|14	15|7|0	22	0	0.67
LUZP1	NP_001186883.1	ACTG1	21|20|24|30|38|54|58|59	12|10|0	22	0	0.78
LUZP1	NP_001092047.1	RPL31	8|8|6|7|8|9|8|10	22|0|0	22	0	0.47
LUZP1	NP_783297.2	TJP1	0|0|0|0|0|0|0|0	8|8|5	21	1	0
LUZP1	NP_734466.1	HIST1H2AA	0|0|0|0|0|0|0|0	20|0|0	20	0.33	0.21
LUZP1	NP_002699.1	PPP1CA	0|0|2|0|0|0|0|0	14|6|0	20	0.58	0.11
LUZP1	NP_000966.2	RPL11	7|8|16|20|10|12|13|9	15|4|0	19	0	0.72
LUZP1	NP_001229713.1	HLCS	0|0|13|13|6|9|9|10	13|3|3	19	0	0.66
LUZP1	NP_003165.2	SVIL	0|0|0|0|0|0|0|0	18|0|0	18	0.33	0.22
LUZP1	NP_006591.1	NUDC	4|5|45|45|29|30|31|30	6|5|5	16	0	0.78
LUZP1	NP_005959.2	HNRNPM	38|37|7|4|18|21|20|17	6|5|5	16	0	0.78
LUZP1	NP_000982.2	RPL28	6|7|5|0|17|15|17|18	11|5|0	16	0	0.72
LUZP1	NP_002874.1	RANGAP1	6|4|19|12|23|21|22|23	11|5|0	16	0	0.78
LUZP1	NP_000652.2	RPL9	12|13|0|0|8|9|11|11	16|0|0	16	0	0.62
LUZP1	NP_001026855.2	TP53BP2	0|0|0|0|0|0|0|0	7|6|2	15	0.97	0
LUZP1	NP_001129487.1	ANXA2	4|3|10|7|15|9|15|16	10|5|0	15	0	0.71
LUZP1	NP_659415.1	CCDC138	0|0|0|0|0|0|0|0	8|6|0	14	0.67	0.06
LUZP1	AP_000199.1	E1B55K	0|6|6|7|10|11|11|10	11|3|0	14	0	0.64
LUZP1	NP_001084.3	ACACB	13|11|0|0|4|3|3|5	14|0|0	14	0	0.64
LUZP1	NP_001348.2	DHX9	25|26|7|7|49|47|47|49	5|5|3	13	0	0.78
LUZP1	NP_444505.1	RPLP0	6|6|6|0|8|10|11|11	6|4|3	13	0	0.78
LUZP1	NP_005057.1	SFPQ	52|51|50|47|26|25|23|23	10|3|0	13	0	0.78
LUZP1	NP_001017963.2	HSP90AA1	12|15|0|17|26|26|27|31	10|3|0	13	0	0.78
LUZP1	NP_001008938.1	CKAP5	0|0|0|0|8|4|9|4	13|0|0	13	0	0.55
LUZP1	NP_055083.1	MAPRE2	0|0|5|7|0|3|0|0	6|3|3	12	0	0.57
LUZP1	NP_000972.1	RPL19	5|6|0|0|11|8|9|8	10|2|0	12	0	0.62
LUZP1	NP_005900.2	MAP1B	0|0|0|0|11|11|8|6	12|0|0	12	0	0.63
LUZP1	NP_006537.3	IGF2BP1	2|0|0|0|10|8|9|6	11|0|0	11	0	0.6
LUZP1	NP_783202.1	ARFGAP1	0|0|0|2|3|6|0|3	11|0|0	11	0.03	0.4
LUZP1	NP_003698.1	RUVBL1	31|33|92|86|48|48|47|41	11|0|0	11	0	0.78
LUZP1	NP_543157.1	DBN1	0|0|0|0|3|0|0|0	5|5|0	10	0.22	0.37
LUZP1	NP_006827.1	GCN1L1	0|0|0|0|0|3|0|0	6|4|0	10	0.22	0.37
LUZP1	NP_000998.1	RPS4X	12|6|7|6|17|21|21|19	10|0|0	10	0	0.78
LUZP1	NP_009191.1	LYPLA2	8|5|18|18|6|5|7|8	10|0|0	10	0	0.74
LUZP1	NP_001021.1	RPS27	8|9|7|5|9|8|9|8	6|3|0	9	0	0.78
LUZP1	NP_006657.1	RUVBL2	24|21|79|85|38|39|37|33	5|4|0	9	0	0.78
LUZP1	NP_001611.1	AHNAK	0|0|0|0|30|27|38|35	9|0|0	9	0	0.78
LUZP1	NP_077305.2	EFHD2	0|0|11|10|11|13|12|13	9|0|0	9	0	0.69
LUZP1	NP_000981.1	RPL27A	8|8|9|11|12|11|9|10	9|0|0	9	0	0.78
LUZP1	NP_056130.2	LARP1	0|0|33|30|25|19|20|18	3|3|2	8	0	0.78
LUZP1	NP_001137533.1	COPB1	0|0|0|0|0|0|0|0	8|0|0	8	0.33	0.25
LUZP1	NP_009035.3	RPL10A	0|0|0|0|0|0|2|2	4|4|0	8	0.02	0.42
LUZP1	NP_001139699.1	RPS20	10|7|9|7|15|12|13|12	6|2|0	8	0	0.78
LUZP1	NP_001188412.1	ENO1	26|30|37|37|51|54|47|54	8|0|0	8	0	0.78
LUZP1	NP_778235.1	HIST2H2AB	0|0|0|0|0|0|0|0	7|0|0	7	0.33	0.25
LUZP1	NP_002256.2	KPNB1	19|15|11|4|6|3|5|4	4|3|0	7	0	0.78
LUZP1	NP_077018.1	C11orf49	7|8|0|0|7|11|8|12	7|0|0	7	0	0.68
LUZP1	NP_006187.2	PCBP1	6|4|9|8|12|11|11|9	7|0|0	7	0	0.78
LUZP1	NP_055706.1	PDAP1	8|6|16|16|16|20|18|21	6|0|0	6	0	0.78
LUZP1	NP_659498.4	SKA3	0|0|0|0|2|0|3|4	4|2|0	6	0	0.52
LUZP1	NP_001129477.1	GART	5|4|0|5|7|6|10|7	6|0|0	6	0	0.63
LUZP1	NP_001138303.1	PHB2	7|10|6|7|25|25|28|30	6|0|0	6	0	0.78
LUZP1	NP_112533.1	HNRNPA2B1	16|18|12|17|24|24|31|44	6|0|0	6	0	0.78
LUZP1	NP_001193469.1	CAPZB	0|0|11|11|12|13|15|11	6|0|0	6	0	0.78
LUZP1	NP_001077007.1	POTEE	0|0|0|0|0|0|0|0	5|0|0	5	0.33	0.27
LUZP1	NP_001091974.1	DDX17	21|22|16|14|12|13|16|12	5|0|0	5	0	0.78
LUZP1	NP_006550.1	KHDRBS1	0|3|0|0|3|3|4|3	5|0|0	5	0	0.49
LUZP1	NP_002939.2	RPL15	4|0|4|0|17|21|19|28	4|0|0	4	0	0.78
LUZP1	NP_001032238.1	ACOT1	0|0|12|0|0|0|0|0	4|0|0	4	0	0.58
LUZP1	NP_003283.2	TPR	11|11|0|0|19|21|24|27	4|0|0	4	0	0.78
LUZP1	NP_001012524.4	CCDC66	0|0|0|0|0|0|0|0	4|0|0	4	0.33	0.29
LUZP1	NP_079478.1	EFHD1	0|0|0|0|0|0|0|0	4|0|0	4	0.33	0.29
LUZP1	NP_277048.2	TPGS1	6|6|0|0|2|4|0|0	4|0|0	4	0	0.59
LUZP1	NP_064519.2	DPYSL5	0|0|10|10|0|0|0|0	4|0|0	4	0	0.69
LUZP1	NP_005349.3	LMO7	0|0|0|0|0|0|0|0	4|0|0	4	0.33	0.29
LUZP1	NP_001427.2	FBL	9|6|11|5|0|0|4|0	4|0|0	4	0	0.78
LUZP1	NP_001004.2	RPS9	25|24|0|0|31|27|25|23	4|0|0	4	0	0.78
LUZP1	NP_000971.1	RPL18A	0|0|0|0|0|4|5|6	4|0|0	4	0	0.57
LUZP1	NP_001123995.1	CSDE1	0|0|23|24|32|30|28|28	4|0|0	4	0	0.78
LUZP1	NP_001129224.1	ECD	0|0|0|0|0|0|0|0	3|0|0	3	0.33	0.32
LUZP1	NP_291024.1	MYL12B	0|0|0|0|0|0|0|0	3|0|0	3	0.33	0.32
LUZP1	NP_064628.1	TOMM22	5|4|0|0|4|3|0|0	3|0|0	3	0	0.56
LUZP1	NP_004699.1	PDCD5	0|0|13|11|10|9|9|9	3|0|0	3	0	0.78
LUZP1	NP_998734.1	NEBL	0|0|0|0|0|0|0|0	3|0|0	3	0.33	0.32
LUZP1	NP_006304.1	USP15	0|0|0|0|6|10|11|9	3|0|0	3	0	0.78
LUZP1	NP_001104547.1	EZR	0|0|4|0|9|10|6|6	2|0|0	2	0	0.78
LUZP1	NP_006363.4	SYNCRIP	6|6|0|7|8|7|11|9	2|0|0	2	0	0.78
LUZP1	NP_001075109.1	PRKDC	11|7|0|0|4|5|6|4	2|0|0	2	0	0.78
LUZP1	NP_003141.2	STAT3	0|4|0|0|0|0|0|0	2|0|0	2	0	0.48
LUZP1	NP_001184222.1	DPYSL2	0|0|29|31|17|16|15|17	2|0|0	2	0	0.78
LUZP1	NP_001016.1	RPS23	4|4|0|0|6|7|9|8	2|0|0	2	0	0.78
LUZP1	NP_060918.2	CAND1	5|0|0|0|0|0|0|0	2|0|0	2	0	0.5
LUZP1	NP_003364.1	VCL	0|0|0|0|0|0|0|0	2|0|0	2	0.3	0.33
LUZP1_ciliated	NP_001447.2	FLNA	146|144|446|440|818|837|783|794	3690|3569|3378	10637	1	0
LUZP1_ciliated	NP_071504.2	PC	396|437|69|66|441|446|415|434	914|871|708	2493	0	0.78
LUZP1_ciliated	NP_001339.1	DAPK3	0|0|0|0|0|0|0|0	523|500|446	1469	1	0
LUZP1_ciliated	NP_000523.2	PCCB	88|107|10|11|146|140|136|142	502|493|435	1430	1	0
LUZP1_ciliated	NP_001121164.1	PCCA	97|101|27|20|196|200|191|185	486|473|422	1381	0	0.63
LUZP1_ciliated	NP_116093.1	TUBA1C	124|140|0|0|159|146|142|138	409|401|398	1208	1	0
LUZP1_ciliated	NP_004095.4	FASN	112|105|684|659|423|414|385|400	421|390|386	1197	0	0.78
LUZP1_ciliated	NP_005337.2	HSPA1B	112|130|145|138|154|153|153|153	400|399|353	1152	0.67	0.06
LUZP1_ciliated	NP_942131.1	ACACA	210|210|2|3|172|164|154|150	436|434|244	1114	0	0.76
LUZP1_ciliated	NP_064551.3	MCCC1	107|127|11|13|183|190|166|181	362|346|345	1053	0	0.77
LUZP1_ciliated	NP_071415.1	MCCC2	100|106|0|0|131|119|117|114	354|354|317	1025	0.68	0.01
LUZP1_ciliated	NP_001448.2	FLNB	0|0|0|0|14|16|18|25	254|211|180	645	1	0
LUZP1_ciliated	NP_066407.1	HIST1H2BD	72|93|51|25|25|54|65|39	212|204|176	592	0	0.67
LUZP1_ciliated	NP_005581.2	MRE11A	30|27|45|46|63|70|65|65	201|185|172	558	0.73	0
LUZP1_ciliated	NP_065174.1	CORO1B	12|10|71|82|61|63|58|58	170|165|164	499	0	0.68
LUZP1_ciliated	NP_005222.2	CTTN	6|4|76|74|67|70|67|63	156|156|150	462	0	0.72
LUZP1_ciliated	NP_068803.1	HIST1H4J	69|76|82|84|44|44|45|50	153|149|148	450	0	0.75
LUZP1_ciliated	NP_001393.1	EEF1A1	49|54|201|216|93|103|95|96	160|146|137	443	0	0.78
LUZP1_ciliated	NP_002464.1	MYH9	0|0|0|0|0|0|0|0	150|148|144	442	1	0
LUZP1_ciliated	NP_006576.2	CCT8	108|117|507|496|248|254|223|243	150|139|129	418	0	0.78
LUZP1_ciliated	NP_006588.1	HSPA8	112|124|163|141|82|83|79|82	139|130|119	388	0	0.78
LUZP1_ciliated	NP_003555.1	TAGLN2	39|41|68|66|57|68|60|59	127|127|111	365	0	0.74
LUZP1_ciliated	NP_005310.1	HIST1H1C	23|0|41|37|10|0|0|34	143|137|82	362	0.67	0.03
LUZP1_ciliated	NP_821133.1	TUBB	28|32|36|29|45|39|42|45	173|79|72	324	0.33	0.16
LUZP1_ciliated	NP_005989.3	CCT3	15|10|25|32|31|26|26|27	109|103|90	302	1	0
LUZP1_ciliated	NP_036265.3	COPG2	8|8|74|76|67|59|58|61	86|86|83	255	0	0.77
LUZP1_ciliated	NP_036252.1	CD2AP	0|0|44|37|71|63|63|65	78|68|59	205	0	0.77
LUZP1_ciliated	NP_001185771.1	CCT2	8|6|23|15|19|20|24|23	79|66|58	203	0.67	0.02
LUZP1_ciliated	NP_036205.1	CCT5	6|8|31|23|16|18|19|22	87|57|42	186	0.33	0.15
LUZP1_ciliated	NP_001035807.1	HIST2H2AA4	0|0|0|0|0|0|0|0	62|62|61	185	1	0
LUZP1_ciliated	NP_001180345.1	DDX3X	9|10|44|44|26|27|24|29	64|60|59	183	0	0.74
LUZP1_ciliated	NP_005198.1	CRKL	15|15|21|16|26|33|28|26	59|59|50	168	0	0.64
LUZP1_ciliated	NP_001127836.1	MAP4	0|0|11|8|50|40|42|42	65|54|49	168	0	0.75
LUZP1_ciliated	NP_001244263.1	ATP5A1	35|42|21|19|49|49|55|63	60|57|50	167	0	0.76
LUZP1_ciliated	NP_002511.1	NPM1	89|105|51|51|54|45|46|49	54|53|48	155	0	0.78
LUZP1_ciliated	NP_001753.1	CCT6A	8|8|31|34|19|20|13|13	59|49|45	153	0	0.68
LUZP1_ciliated	NP_003371.2	VIM	37|36|26|32|66|63|62|62	57|51|43	151	0	0.77
LUZP1_ciliated	NP_001243650.1	CCT4	9|5|13|7|21|21|24|22	51|50|48	149	0	0.54
LUZP1_ciliated	NP_004492.2	HNRNPU	45|39|55|55|47|43|45|40	74|39|34	147	0	0.76
LUZP1_ciliated	NP_110379.2	TCP1	39|44|34|30|44|45|38|43	57|47|41	145	0	0.75
LUZP1_ciliated	NP_291024.1	MYL12B	0|0|0|0|0|0|0|0	54|46|39	139	1	0
LUZP1_ciliated	NP_055140.1	CORO1C	5|6|14|12|32|31|31|33	52|41|37	130	0	0.71
LUZP1_ciliated	NP_001143.2	SLC25A5	20|18|0|0|35|31|17|12	47|45|37	129	0	0.73
LUZP1_ciliated	NP_001138880.1	NONO	72|73|77|73|50|58|57|55	46|45|38	129	0	0.78
LUZP1_ciliated	NP_055627.2	CEP170	0|0|0|0|3|3|0|2	49|38|36	123	1	0
LUZP1_ciliated	NP_001159757.1	CCT7	3|0|17|10|18|18|18|12	44|37|31	112	0.01	0.45
LUZP1_ciliated	NP_001193937.1	MLLT4	0|0|15|8|17|12|11|11	39|38|34	111	0.01	0.45
LUZP1_ciliated	NP_001960.2	EIF5	6|5|67|62|55|50|44|52	39|36|35	110	0	0.78
LUZP1_ciliated	NP_001408.2	EIF4B	8|8|25|25|32|27|27|58	36|36|34	106	0	0.76
LUZP1_ciliated	NP_005057.1	SFPQ	52|51|50|47|26|25|23|23	36|33|32	101	0	0.78
LUZP1_ciliated	NP_001107018.1	LIMA1	0|0|0|0|0|3|0|3	35|33|29	97	1	0
LUZP1_ciliated	NP_005338.1	HSPA5	20|22|0|0|25|24|20|20	42|27|25	94	0	0.66
LUZP1_ciliated	NP_054767.3	MKL2	13|10|0|0|53|51|51|56	35|34|24	93	0	0.77
LUZP1_ciliated	NP_690866.1	TIPRL	20|21|45|40|23|21|23|18	31|30|30	91	0	0.76
LUZP1_ciliated	NP_001018077.1	SERBP1	23|22|134|109|59|57|59|54	31|29|28	88	0	0.78
LUZP1_ciliated	NP_006316.1	RAN	32|40|54|62|42|40|40|38	29|28|27	84	0	0.78
LUZP1_ciliated	NP_003002.2	SET	30|30|18|17|14|13|16|15	27|26|25	78	0	0.74
LUZP1_ciliated	NP_066299.2	MYL6	0|0|0|0|0|0|0|0	27|27|24	78	1	0
LUZP1_ciliated	NP_001186883.1	ACTG1	21|20|24|30|38|54|58|59	37|24|17	78	0	0.78
LUZP1_ciliated	NP_005197.3	CRK	28|26|24|37|37|39|39|40	28|25|24	77	0	0.78
LUZP1_ciliated	NP_006078.2	TUBB4A	0|0|0|0|10|8|11|7	41|35|0	76	0.67	0.07
LUZP1_ciliated	NP_057087.2	WIPI2	5|4|8|11|10|8|7|8	27|25|24	76	0.07	0.39
LUZP1_ciliated	NP_001184222.1	DPYSL2	0|0|29|31|17|16|15|17	30|23|19	72	0	0.74
LUZP1_ciliated	NP_006537.3	IGF2BP1	2|0|0|0|10|8|9|6	28|23|21	72	0.33	0.31
LUZP1_ciliated	NP_002699.1	PPP1CA	0|0|2|0|0|0|0|0	25|22|21	68	1	0
LUZP1_ciliated	NP_004414.3	DVL3	5|8|0|0|8|10|9|7	26|21|19	66	0.2	0.38
LUZP1_ciliated	NP_006657.1	RUVBL2	24|21|79|85|38|39|37|33	25|21|20	66	0	0.78
LUZP1_ciliated	NP_006188.3	PCM1	0|0|0|0|3|0|0|0	28|19|18	65	0.99	0
LUZP1_ciliated	NP_006126.1	CAPZA1	0|3|13|10|19|16|17|21	23|19|19	61	0	0.71
LUZP1_ciliated	NP_006079.1	TUBB4B	11|11|6|6|0|0|0|0	31|30|0	61	0.51	0.12
LUZP1_ciliated	NP_631946.1	NAP1L1	10|10|18|18|12|8|12|14	23|17|17	57	0	0.67
LUZP1_ciliated	NP_886553.3	EIF4G1	4|4|16|19|48|40|43|42	19|19|17	55	0	0.78
LUZP1_ciliated	NP_000977.1	RPL24	12|9|0|0|16|15|16|15	20|19|15	54	0	0.66
LUZP1_ciliated	NP_000995.1	RPLP2	12|11|10|8|15|13|19|20	20|20|11	51	0	0.71
LUZP1_ciliated	NP_009191.1	LYPLA2	8|5|18|18|6|5|7|8	29|21|0	50	0	0.63
LUZP1_ciliated	NP_005900.2	MAP1B	0|0|0|0|11|11|8|6	19|15|15	49	0	0.56
LUZP1_ciliated	NP_112552.1	HNRNPK	107|131|89|85|37|38|36|38	19|14|14	47	0	0.78
LUZP1_ciliated	NP_006591.1	NUDC	4|5|45|45|29|30|31|30	20|16|11	47	0	0.78
LUZP1_ciliated	NP_001677.2	ATP5B	15|17|0|0|25|26|36|39	16|16|14	46	0	0.78
LUZP1_ciliated	NP_066272.1	PDLIM1	0|0|43|33|34|30|30|28	16|15|13	44	0	0.78
LUZP1_ciliated	NP_009109.3	STRAP	0|0|25|31|27|30|28|28	17|14|13	44	0	0.78
LUZP1_ciliated	NP_001203.1	C1QBP	16|14|7|9|16|22|19|18	16|15|13	44	0	0.73
LUZP1_ciliated	NP_036552.1	IFIT5	0|0|14|18|8|6|5|0	17|14|13	44	0	0.69
LUZP1_ciliated	NP_149130.1	CALD1	0|0|0|0|6|8|8|9	16|15|11	42	0	0.53
LUZP1_ciliated	NP_001092047.1	RPL31	8|8|6|7|8|9|8|10	21|20|0	41	0	0.49
LUZP1_ciliated	NP_001830.1	CNN3	0|0|11|12|18|11|13|14	19|13|8	40	0	0.67
LUZP1_ciliated	NP_002943.2	RPS2	27|30|17|15|26|26|26|29	14|13|12	39	0	0.78
LUZP1_ciliated	NP_001229713.1	HLCS	0|0|13|13|6|9|9|10	16|13|10	39	0	0.64
LUZP1_ciliated	NP_004125.3	HSPA9	6|8|0|2|39|35|35|31	15|13|10	38	0	0.78
LUZP1_ciliated	NP_003698.1	RUVBL1	31|33|92|86|48|48|47|41	13|13|11	37	0	0.78
LUZP1_ciliated	AP_000199.1	E1B55K	0|6|6|7|10|11|11|10	14|13|10	37	0	0.61
LUZP1_ciliated	NP_004915.2	ACTN4	0|0|0|0|4|3|6|5	17|10|9	36	0.3	0.36
LUZP1_ciliated	NP_079478.1	EFHD1	0|0|0|0|0|0|0|0	13|12|11	36	1	0
LUZP1_ciliated	NP_000963.1	RPL7A	9|5|7|9|26|23|26|26	17|15|0	32	0	0.75
LUZP1_ciliated	NP_783297.2	TJP1	0|0|0|0|0|0|0|0	15|9|7	31	1	0
LUZP1_ciliated	NP_001001.2	RPS6	13|13|2|6|16|17|16|13	15|12|4	31	0	0.7
LUZP1_ciliated	NP_653171.1	HN1L	8|8|31|37|22|22|20|19	14|9|8	31	0	0.78
LUZP1_ciliated	NP_001032238.1	ACOT1	0|0|12|0|0|0|0|0	14|9|8	31	0	0.46
LUZP1_ciliated	NP_001189360.1	PRDX1	31|32|36|37|43|43|41|39	15|9|7	31	0	0.78
LUZP1_ciliated	NP_036439.2	EPB41L3	0|0|34|22|55|49|46|44	13|11|6	30	0	0.78
LUZP1_ciliated	NP_001017963.2	HSP90AA1	12|15|0|17|26|26|27|31	11|9|9	29	0	0.78
LUZP1_ciliated	NP_150254.1	RPL13	8|8|10|8|17|17|14|20	12|8|7	27	0	0.78
LUZP1_ciliated	NP_006187.2	PCBP1	6|4|9|8|12|11|11|9	11|8|8	27	0	0.65
LUZP1_ciliated	NP_981944.1	STMN1	0|5|37|45|23|20|22|21	10|9|8	27	0	0.78
LUZP1_ciliated	NP_064519.2	DPYSL5	0|0|10|10|0|0|0|0	11|9|5	25	0	0.61
LUZP1_ciliated	NP_002147.2	HSPD1	4|3|0|0|29|23|22|19	8|8|7	23	0	0.78
LUZP1_ciliated	NP_006752.1	YWHAE	4|4|5|3|19|18|20|15	10|7|6	23	0	0.78
LUZP1_ciliated	NP_056200.1	SORBS1	0|0|0|0|0|0|0|0	13|6|4	23	1	0
LUZP1_ciliated	NP_001138303.1	PHB2	7|10|6|7|25|25|28|30	9|7|6	22	0	0.78
LUZP1_ciliated	NP_001003.1	RPS8	17|19|14|14|29|27|25|17	12|10|0	22	0	0.78
LUZP1_ciliated	NP_004395.1	SEPT2	0|0|0|0|0|0|0|0	10|6|5	21	1	0
LUZP1_ciliated	NP_000959.2	RPL4	15|14|5|0|23|24|24|26	12|9|0	21	0	0.78
LUZP1_ciliated	NP_001952.1	EEF2	11|8|20|20|33|29|30|28	8|7|5	20	0	0.78
LUZP1_ciliated	NP_001129477.1	GART	5|4|0|5|7|6|10|7	11|9|0	20	0	0.58
LUZP1_ciliated	NP_000996.2	RPS3	49|53|45|48|47|47|48|48	7|6|5	18	0	0.78
LUZP1_ciliated	NP_000961.2	RPL6	29|30|0|0|21|20|25|26	7|6|5	18	0	0.78
LUZP1_ciliated	NP_001611.1	AHNAK	0|0|0|0|30|27|38|35	8|7|3	18	0	0.78
LUZP1_ciliated	NP_001159477.1	EPB41	0|0|11|11|20|17|16|20	10|8|0	18	0	0.78
LUZP1_ciliated	NP_001407.1	EIF4A1	35|34|14|12|47|49|62|51	15|3|0	18	0	0.78
LUZP1_ciliated	NP_114366.1	PCBP2	7|5|16|11|8|6|8|6	7|7|4	18	0	0.78
LUZP1_ciliated	NP_003312.3	TUFM	9|5|5|0|11|14|15|14	8|6|3	17	0	0.78
LUZP1_ciliated	NP_001011.1	RPS16	11|10|0|0|15|15|17|16	17|0|0	17	0	0.7
LUZP1_ciliated	NP_001242941.1	MYH10	0|0|0|0|0|0|0|0	17|0|0	17	0.33	0.23
LUZP1_ciliated	NP_005959.2	HNRNPM	38|37|7|4|18|21|20|17	6|5|5	16	0	0.78
LUZP1_ciliated	NP_006827.1	GCN1L1	0|0|0|0|0|3|0|0	6|6|4	16	0.38	0.13
LUZP1_ciliated	NP_006417.2	DPYSL4	0|0|10|7|0|0|0|0	8|4|3	15	0	0.61
LUZP1_ciliated	NP_001193469.1	CAPZB	0|0|11|11|12|13|15|11	8|7|0	15	0	0.78
LUZP1_ciliated	NP_000972.1	RPL19	5|6|0|0|11|8|9|8	5|4|4	13	0	0.78
LUZP1_ciliated	NP_055706.1	PDAP1	8|6|16|16|16|20|18|21	7|3|3	13	0	0.78
LUZP1_ciliated	NP_778235.1	HIST2H2AB	0|0|0|0|0|0|0|0	8|5|0	13	0.67	0.08
LUZP1_ciliated	NP_821080.1	TUBB2B	5|0|0|0|0|0|4|0	10|3|0	13	0.01	0.44
LUZP1_ciliated	NP_001243839.1	DDX21	25|13|6|0|37|39|46|34	7|6|0	13	0	0.78
LUZP1_ciliated	NP_001348.2	DHX9	25|26|7|7|49|47|47|49	5|4|3	12	0	0.78
LUZP1_ciliated	NP_002256.2	KPNB1	19|15|11|4|6|3|5|4	5|4|3	12	0	0.78
LUZP1_ciliated	NP_659498.4	SKA3	0|0|0|0|2|0|3|4	7|5|0	12	0	0.46
LUZP1_ciliated	NP_003615.2	RANBP3	54|57|19|20|11|12|12|15	7|5|0	12	0	0.78
LUZP1_ciliated	NP_001165419.1	KXD1	0|0|0|0|0|0|0|0	12|0|0	12	0.33	0.24
LUZP1_ciliated	NP_001026855.2	TP53BP2	0|0|0|0|0|0|0|0	7|4|0	11	0.67	0.08
LUZP1_ciliated	NP_277048.2	TPGS1	6|6|0|0|2|4|0|0	11|0|0	11	0	0.5
LUZP1_ciliated	NP_001072992.1	PAICS	0|0|15|19|16|17|16|19	10|0|0	10	0	0.78
LUZP1_ciliated	NP_112533.1	HNRNPA2B1	16|18|12|17|24|24|31|44	7|3|0	10	0	0.78
LUZP1_ciliated	NP_543157.1	DBN1	0|0|0|0|3|0|0|0	6|4|0	10	0.22	0.37
LUZP1_ciliated	NP_057479.2	PTPLAD1	0|0|0|0|11|10|8|11	9|0|0	9	0	0.65
LUZP1_ciliated	NP_444505.1	RPLP0	6|6|6|0|8|10|11|11	5|4|0	9	0	0.78
LUZP1_ciliated	NP_001120792.1	UBAP2L	5|3|16|17|28|21|20|19	5|4|0	9	0	0.78
LUZP1_ciliated	NP_077305.2	EFHD2	0|0|11|10|11|13|12|13	9|0|0	9	0	0.69
LUZP1_ciliated	NP_031381.2	HSP90AB1	23|19|26|29|40|41|41|42	9|0|0	9	0	0.78
LUZP1_ciliated	NP_000998.1	RPS4X	12|6|7|6|17|21|21|19	9|0|0	9	0	0.78
LUZP1_ciliated	NP_055083.1	MAPRE2	0|0|5|7|0|3|0|0	3|3|2	8	0	0.6
LUZP1_ciliated	NP_005975.1	SLC25A1	4|3|0|0|0|0|0|0	4|2|2	8	0	0.52
LUZP1_ciliated	NP_001075109.1	PRKDC	11|7|0|0|4|5|6|4	4|2|2	8	0	0.78
LUZP1_ciliated	NP_112604.2	HNRNPC	0|2|0|0|6|0|6|7	4|4|0	8	0	0.6
LUZP1_ciliated	NP_060918.2	CAND1	5|0|0|0|0|0|0|0	3|2|2	7	0	0.47
LUZP1_ciliated	NP_002874.1	RANGAP1	6|4|19|12|23|21|22|23	7|0|0	7	0	0.78
LUZP1_ciliated	NP_001081.1	ABCF1	0|0|0|0|0|0|0|0	5|2|0	7	0.63	0.09
LUZP1_ciliated	NP_954657.1	KRT18	0|0|0|0|9|6|3|5	3|2|2	7	0	0.65
LUZP1_ciliated	NP_001091974.1	DDX17	21|22|16|14|12|13|16|12	5|2|0	7	0	0.78
LUZP1_ciliated	NP_055040.2	PPP2R1A	6|0|4|0|3|3|5|0	6|0|0	6	0	0.54
LUZP1_ciliated	NP_067045.1	PRUNE	0|0|0|0|3|0|0|0	2|2|2	6	0.02	0.42
LUZP1_ciliated	NP_000958.1	RPL3	16|16|10|4|10|12|15|18	6|0|0	6	0	0.78
LUZP1_ciliated	NP_001189399.1	RPS10-NUDT3	0|0|0|0|0|0|0|0	6|0|0	6	0.33	0.26
LUZP1_ciliated	NP_001104547.1	EZR	0|0|4|0|9|10|6|6	5|0|0	5	0	0.66
LUZP1_ciliated	NP_005800.3	PRDX2	9|0|8|0|12|12|13|15	5|0|0	5	0	0.78
LUZP1_ciliated	NP_829883.1	ERC1	0|0|0|0|0|0|0|0	3|2|0	5	0.63	0.1
LUZP1_ciliated	NP_055629.1	PSMD6	0|0|0|0|0|0|0|0	5|0|0	5	0.33	0.27
LUZP1_ciliated	NP_006448.4	PDLIM5	0|0|11|9|8|0|7|6	3|2|0	5	0	0.78
LUZP1_ciliated	NP_072045.1	RPS18	0|0|0|0|0|0|0|0	5|0|0	5	0.33	0.27
LUZP1_ciliated	NP_003283.2	TPR	11|11|0|0|19|21|24|27	4|0|0	4	0	0.78
LUZP1_ciliated	NP_001171712.1	VDAC2	9|8|18|9|12|10|16|14	4|0|0	4	0	0.78
LUZP1_ciliated	NP_001182484.1	CLINT1	2|0|6|4|9|8|6|7	2|2|0	4	0	0.78
LUZP1_ciliated	NP_001123995.1	CSDE1	0|0|23|24|32|30|28|28	4|0|0	4	0	0.78
LUZP1_ciliated	NP_001137533.1	COPB1	0|0|0|0|0|0|0|0	4|0|0	4	0.33	0.29
LUZP1_ciliated	NP_001116428.1	DBNL	0|0|6|4|5|4|4|0	4|0|0	4	0	0.57
LUZP1_ciliated	NP_004413.1	DVL2	7|0|0|0|0|0|0|0	4|0|0	4	0	0.51
LUZP1_ciliated	NP_066298.1	HIST1H3F	13|14|16|24|14|17|13|15	4|0|0	4	0	0.78
LUZP1_ciliated	NP_002851.2	ALDH18A1	8|5|0|0|0|0|0|0	3|0|0	3	0	0.61
LUZP1_ciliated	NP_001272.2	TBCB	0|0|8|5|0|4|4|4	3|0|0	3	0	0.78
LUZP1_ciliated	NP_001091995.1	CKAP2	0|0|0|0|0|0|0|0	2|0|0	2	0.3	0.33
LUZP1_ciliated	NP_057494.3	CHMP5	0|0|0|0|0|0|0|0	2|0|0	2	0.3	0.33
LUZP1_ciliated	NP_003016.1	SH3GL1	0|0|0|0|0|0|2|0	2|0|0	2	0.03	0.4
LUZP1_ciliated	NP_002873.1	RANBP1	0|0|0|0|6|6|6|6	2|0|0	2	0	0.78
LUZP1_ciliated	NP_001021.1	RPS27	8|9|7|5|9|8|9|8	2|0|0	2	0	0.78
LUZP1_ciliated	NP_056130.2	LARP1	0|0|33|30|25|19|20|18	2|0|0	2	0	0.78
LUZP1_ciliated	NP_001009.1	RPS15	0|0|0|0|0|0|0|0	2|0|0	2	0.3	0.33
LUZP1_ciliated	NP_003364.1	VCL	0|0|0|0|0|0|0|0	2|0|0	2	0.3	0.33
LUZP1_ciliated	NP_001137357.1	PPP1R12A	0|0|0|0|0|0|0|0	2|0|0	2	0.3	0.33

### Sheet: FLNA FLNB peptides
NP_001447.2 | FLNA
NP_001448.2 | FLNB
16/144 ambiguous peptides, 103/144 specific of FLNA and 25/144 specific of FLNB
Peptide sequence	Specific of FLNA/Shared with FLNB	Specific of FLNB/Shared with FLNA
ADIEMPFDPSK		Specific
AEAGVPAEFSIWTR	Specific
AEFTVETR	Specific
AEGPGLSR	Specific
AEISFEDR	Specific
AEISFEDRK	Specific
AFGPGLQGGSAGSPAR	Specific
AGNNMLLVGVHGPR	Specific
AGQSAAGAAPGGGVDTR	Specific
AGVAPLQVK	Specific
AIVDGNLK	Shared with FLNB	Shared with FLNA
AIVDGNLK	Shared with FLNB	Shared with FLNA
ALTQTGGPHVK	Specific
ANLPQSFQVDTSK	Specific
APLNVQFNSPLPGDAVK		Specific
ARGPGLEK	Specific
ASGPGLNTTGVPASLPVEFTIDAK	Specific
AWGPGLEGGVVGK	Specific
AYGPGIEPTGNMVK	Specific
AYGPGIEPTGNMVKK	Specific
DAEMPATEK	Specific
DAEMPATEKDLAEDAPWK	Specific
DAEMPATEKDLAEDAPWKK	Specific
DAGEGGLSLAIEGPSK	Specific
DAGEGLLAVQITDPEGKPK	Specific
DAPQDFHPDR	Specific
DAPQDFHPDRVK	Specific
DGTYAVTYVPLTAGMYTLTMK		Specific
DKGEYTLVVK	Specific
DLAEDAPWK	Shared with FLNB	Shared with FLNA
DLAEDAPWK	Shared with FLNB	Shared with FLNA
DLAEDAPWKK	Shared with FLNB	Shared with FLNA
DLAEDAPWKK	Shared with FLNB	Shared with FLNA
DQEFTVK	Specific
DVDIIDHHDNTYTVK	Specific
EAGAGGLAIAVEGPSK	Specific
EAMQQADDWLGIPQVITPEEIVDPNVDEHSVMTYLSQFPK	Specific
EAMQQADDWLGVPQVITPEEIIHPDVDEHSVMTYLSQFPK		Specific
EATTEFSVDAR	Specific
EEGPYEVEVTYDGVPVPGSPFPLEAVAPTKPSK	Specific
EGPYSISVLYGDEEVPR	Specific
ENGVYLIDVK	Specific
ETGEHLVHVK	Specific
EVGEHLVSIKK		Specific
FADEHVPGSPFTVK		Specific
FGGEHVPNSPFQVTALAGDQPSVQPPLR	Specific
FNDEHIPESPYLVPVIAPSDDAR		Specific
FNEEHIPDSPFVVPVASPSGDAR	Specific
FNGTHIPGSPFK	Specific
FVPAEMGTHTVSVK	Specific
GAGSYTIMVLFADQATPTSPIR	Specific
GAGTGGLGLAVEGPSEAK	Specific
GEAGVPAEFSIWTR		Specific
GLVEPVDVVDNADGTQTVNYVPSR	Specific
GLVEPVNVVDNGDGTHTVTYTPSQEGPYMVSVK		Specific
HTAMVSWGGVSIPNSPFR	Specific
IAGPGLGSGVR		Specific
IANLQTDLSDGLR	Specific
IFFAGDTIPK		Specific
IGNLQTDLSDGLR		Specific
IPEISIQDMTAQVTSPSGK	Specific
IQQNTFTR	Shared with FLNB	Shared with FLNA
IQQNTFTR	Shared with FLNB	Shared with FLNA
KGEITGEVR	Specific
LGSAADFLLDISETDLSSLTASIK		Specific
LIALLEVLSQK	Shared with FLNB	Shared with FLNA
LIALLEVLSQK	Shared with FLNB	Shared with FLNA
LIALLEVLSQKK	Specific
LKPGAPLKPK		Specific
LKPGAPLRPK	Specific
LLGWIQNK	Shared with FLNB	Shared with FLNA
LLGWIQNK	Shared with FLNB	Shared with FLNA
LPQLPITNFSR	Specific
LRNGHVGISFVPK	Specific
LSPFMADIR	Specific
LTVSSLQESGLK	Specific
LVSNHSLHETSSVFVDSLTK	Specific
LVSPGSANETSSILVESVTR		Specific
LYSVSYLLK	Specific
MSCMDNKDGSCSVEYIPYEAGTYSLNVTYGGHQVPGSPFK	Specific
NDNDTFTVK	Specific
NGHVGISFVPK	Specific
NGQHVASSPIPVVISQSEIGDASR	Specific
QMQLENVSVALEFLDR	Shared with FLNB	Shared with FLNA
QMQLENVSVALEFLDR	Shared with FLNB	Shared with FLNA
QMQLENVSVALEFLDRESIK	Shared with FLNB	Shared with FLNA
QMQLENVSVALEFLDRESIK	Shared with FLNB	Shared with FLNA
RAEFTVETR	Specific
RLTVSSLQESGLK	Specific
SADFVVEAIGDDVGTLGFSVEGPSQAK	Specific
SAGQGEVLVYVEDPAGHQEEAK	Specific
SPFEVQVGPEAGMQK		Specific
SPFEVYVDK	Specific
SPFEVYVDKSQGDASK	Specific
SPFSVAVSPSLDLSK	Specific
SPFTVGVAAPLDLSKIK		Specific
SQQLAPQYTYAQGGQQTWAPERPLVGVNGLDVTSLRPFDLVIPFTIK	Specific
TFSVWYVPEVTGTHK	Specific
TGVAVNKPAEFTVDAK	Specific
TGVELGKPTHFTVNAK	Specific
VANPSGNLTETYVQDR	Specific
VAQPTITDNK	Specific
VAQPTITDNKDGTVTVR	Specific
VDVGKDQEFTVK	Specific
VEPGLGADNSVVR	Specific
VEPSHDASK	Specific
VFGPGVER		Specific
VGEPGHGGDPGLVSAYGAGLEGGVTGNPAEFVVNTSNAGAGALSVTIDGPSK	Specific
VGSAADIPINISETDLSLLTATVVPPSGR	Specific
VHGPGIQSGTTNKPNK	Specific
VKAEGPGLSR	Specific
VKETADFK	Specific
VKVDPSHDASK		Specific
VKVEPSHDASK	Specific
VLPTHDASK	Specific
VNQPASFAVSLNGAK	Specific
VNVGAGSHPNK	Specific
VNVGAGSHPNKVK	Specific
VNVGAGSHPNKVKVYGPGVAK	Specific
VPVHDVTDASK	Specific
VPVKDVVDPSK		Specific
VQAQGPGLK		Specific
VQVQDNEGCPVEALVK	Specific
VQVQDNEGCPVEALVKDNGNGTYSCSYVPR	Specific
VSGQGLHEGHTFEPAEFIIDTR	Specific
VSYFPTVPGVYIVSTK		Specific
VTANNDKNR	Specific
VTAQGPGLEPSGNIANK	Specific
VTGDDSMR	Specific
VTVLFAGQHIAK	Specific
VTYTPMAPGSYLISIK	Specific
VYGPGVAK	Specific
WGDEHIPGSPYR	Specific
WGEEHIPGSPFHVTVP		Specific
YAPSEAGLHEMDIR	Specific
YGGDEIPFSPYR	Specific
YGGELVPHFPAR		Specific
YGGPYHIGGSPFK	Specific
YGGQPVPNFPSK	Specific
YKGQHVPGSPFQFTVGPLGEGGAHK	Specific
YMIGVTYGGDDIPLSPYR		Specific
YNEQHVPGSPFTAR	Specific
YTPVQQGPVGVNVTYGGDPIPK	Specific
YWPQEAGEYAVHVLCNSEDIR	Specific

### Sheet: MYH9 peptides
NP_002464.1 | MYH9
5/33 ambiguous peptide; 28 specific to MYH9
Peptide sequence	Specific of MYH9/shared
LQQELDDLLVDLDHQR	Specific
VMQEQGTHPK	Specific
IIGLDQVAGMSETALPGAFK	Specific
IMGIPEEEQMGLLR	Specific
QLEEAEEEAQR	Specific
VISGVLQLGNIVFK	Specific
THEAQIQEMR	Specific
HSQAVEELAEQLEQTKR	Specific
TQLEELEDELQATEDAK	Shared with myosin 10
HSQAVEELAEQLEQTK	Specific
ALEQQVEEMKTQLEELEDELQATEDAK	Specific
SMEAEMIQLQEELAAAER	Specific
NLPIYSEEIVEMYK	Specific
NAEQYKDQADK	Specific
MQQNIQELEEQLEEEESAR	Specific
LQQLFNHTMFILEQEEYQR	Shared with myosins 10 and 11
ANLQIDQINTDLNLER	Specific
DFSALESQLQDTQELLQEENR	Specific
DLGEELEALKTELEDTLDSTAAQQELR	Specific
LDPHLVLDQLR	Shared with myosin 10
NMDPLNDNIATLLHQSSDK	Specific
TDLLLEPYNK	Specific
QLLQANPILEAFGNAK	Shared with myosins 11 and 14
NMDPLNDNIATLLHQSSDKFVSELWK	Specific
NTDQASMPDNTAAQK	Shared with myosin 11
ELEDATETADAMNR	Specific
DELADEIANSSGK	Specific
IAQLEEQLDNETK	Specific
ALEEAMEQK	Specific
EQLEEEEEAKHNLEK	Specific
ASITALEAK	Specific
QAQQERDELADEIANSSGKGALALEEK	Specific
KDQGELER	Specific

### Sheet: MYL12B peptides
NP_291024.1 | MYL12B
4/4 ambiguous peptides
Peptide sequence	Specific of MYL12B/shared
ATSNVFAMFDQSQIQEFK	Shared with MYL12A, MYL9, MYL2, MYL10
DGFIDKEDLHDMLASLGK	Shared with MYL12A, MYL9, MYL2
FTDEEVDELYR	Shared with MYL12A
GNFNYIEFTR	Shared with MYL12A
MYL12B should be named MYL12A/B

### Sheet: MYL6 peptides
NP_066299.2 | MYL6
3/3 ambiguous peptides
Peptide sequence	Specific of MYL6/shared
VLDFEHFLPMLQTVAK	Shared with MYL3
EAFQLFDR	Shared with MYL3
ALGQNPTNAEVLK	Shared with MYL6B
MYL12B should be named MYL3/6/6B
