## Supplemental Table 2 for "LUZP1 and the tumour suppressor EPLIN are negative regulators of primary cilia formation"

### Sheet:  Primers and siRNAs
Gene/Gene Fragment	Accession Number	Primers (gene specific sequence)
LUZP1	NM_001142546.1	forward: 5' ATGGCCGAATTTACAAGCTAC 3'
		reverse: 5' TCAGTTCTCCTCAGCACAGG 3'
LUZP1 (aa 1-296)	NM_001142546.1	forward: 5' ATGGCCGAATTTACAAGCTAC 3'
		reverse: 5' TCACTCAATCTCTTGGTTAAGGTCTTTGAC 3'
LUZP1 (aa 297-1796)	NM_001142546.1	forward: 5' AAACTTAAGACACAAATCAAACACTTTG 3'
		reverse: 5' TCAGTTCTCCTCAGCACAGG 3'
LUZP1 (aa 1-496)	NM_001142546.1	forward: 5' ATGGCCGAATTTACAAGCTAC 3'
		reverse: 5' TCAGGTGCCTGGCTTGGA 3'
EPLINa	NM_001113547.2	forward: 5' ATGGAAAATTGTCTAGGAGAATCC 3'
		reverse: 5' TCACTCTTCATCCTCATCCTC 3'
EPLINb	NP_001107018.1	forward: 5' ATGGAATCATCTCCATTTAATAGAC 3'
		reverse: 5' TCACTCTTCATCCTCATCCTC 3'
Gene	siRNAs - Dharmacon (ON‐TARGET plus)
LUZP1	5' GAAGACAACACGAACGUUU 3'
	5' AUAACGACCUUCAGGAUAA 3'
EPLIN	5' GCUUAAACAUUACGACUGA 3'
	5' UGUUAGUGUUAGCGAGCCA 3'

### Sheet: Antibodies
Primary antibody	Species	Source
anti-Flag (M2)	mouse monoclonal	Sigma-Aldrich F3165
anti-GFP	goat polyclonal	Gift from D. Drechsel
anti-GFP	mouse monoclonal	Roche (11 814 460 001)
anti-ARL13B	rabbit polyclonal	Proteintech 17711-1
anti-PCNT	rabbit polyclonal	Abcam Ab4448
anti-CEP164	rabbit polyclonal	Novus Biologicals 45330002
anti-CEP290	rabbit polyclonal	Novus Biologicals nb100-86991
anti-CEP170	rabbit polyclonal	Bethyl IHC-00265
anti-g-tubulin (clone GTU-88)	mouse monoclonal	Sigma-Aldrich T6557
anti-a-tubulin (Clone DM 1A)	mouse monoclonal	Sigma-Aldrich T6199
anti-polyglutamylated tubulin (GT335)	mouse monoclonal	AdipoGen AG-20B-0020
anti-actin (clone JLA20)	mouse monoclonal	Millipore CP01
anti-LUZP1	rabbit polyclonal	Sigma-Aldrich HPA028542
anti-EPLIN/LIMA1	rabbit polyclonal	Bethyl A300-103A
Secondary antibodies/probes	Species	Source
anti-rabbit Alexa488/594/647	donkey	Life Technologies
anti-mouse Alexa488/594/647	donkey	Life Technologies
anti-goat Alexa488/594/647	donkey	Life Technologies
anti-goat IgG HRP	cow	Jackson Immunoresearch
anti-mouse IgG HRP	goat	Bio-Rad
anti-rabbit IgG HRP	goat	Bio-Rad
anti-mouse IgM HRP	goat	Millipore
streptavidin HRP		Molecular Probes
streptavidin Alexa 647		Molecular Probes
phalloidin Alexa 594/647		Molecular Probes
